# Redundancy masks functional specificity of SMARCD paralogs in neurodevelopment

**DOI:** 10.64898/2025.12.05.692564

**Authors:** YounJu So, Hadrien Soldati, Laurine Anselme, Simon M. G. Braun

**Affiliations:** Department of Genetic Medicine and Development, Faculty of Medicine, University of Geneva, Switzerland; Institute of Genetics and Genomics in Geneva iGE3, Faculty of Medicine, University of Geneva, Switzerland

## Abstract

The SWI/SNF complex is an essential chromatin remodeler that regulates DNA accessibility during brain development. Through combinatorial assembly of subunits encoded by paralogous genes, SWI/SNF complexes form diverse assemblies across and even within cell types. Although paralogs provide functional redundancy, their mutation in neurodevelopmental disorders suggests specialized roles. Focusing on the core SMARCD subunits, we find that loss of individual paralogs SMARCD1 or SMARCD3 has no impact on cortical development, and even deletion of both paralogs SMARCD1/3 in mice causes only minimal cortical defects, reflecting strong compensatory mechanisms. In neuronal differentiation models, depletion of any combination of paralogs increases the abundance of remaining subunits through protein stabilization rather than transcriptional upregulation. Despite this redundancy, rapid degradation experiments reveal distinct gene regulatory programs for each paralog. In neurons, SMARCD3 uniquely controls oxidative phosphorylation through regulation of metabolic gene networks. Finally, we identify chromatin regulators and transcription factors that associate with SMARCD1- or SMARCD3-containing SWI/SNF complexes, likely conferring paralog-specific targeting. Our findings uncover a dual logic of redundancy and specialization regulating SWI/SNF activity, providing a mechanistic basis for the selective vulnerability of paralog genes in neurodevelopmental disorders.
