## Supplementary Table 1 for "Redundancy masks functional specificity of SMARCD paralogs in neurodevelopment"

### Sheet: Antibodies
No.	Antibody	Species	Manufecturer	Reference No
1	Pax6	Rabbit	Biolegend	901301
2	NeuN	Rabbit poly	Proteintech	26975-1-AP
3	Cux1	Rabbit	Proteintech	11733-1-AP
4	TBR1	Mouse	Proteintech	66564-1-lg
5	TUJ1	mouse	sigma	T8578
6	GAPDH	Mouse	Santa Cruz	sc-32233
7	SMARCC1	Rabbit	Cell Signalling	11956S
8	SMARCA4	Rabbit	proteintech	21634-1-AP
9	b-Actin	Mouse	Abcam	ab8226
10	B-actin	rabbit	abcam	ab8227
11	SMARCD1	Rabbit	Proteintech	10998-2-AP
12	BAF60A (23)	Mouse mono	Santa Cruz	sc-135843
13	SMARCD2	Mouse mono	Santa Cruz	sc-101162
14	SMARCD3	Rabbit	Cellsignaling	62265
15	V5	mouse	invitrogen	46-0705
16	mouse IgG 680	goat	licor	925-68070
17	rabbit IgG 800	goat	licor	925-32211
18	mouse IgG 800	goat	licor	925-32210
19	rabbit IgG 680	goat	licor	925-68071
20	mouse IgG 488	goat	invitrogen	A11029
21	rabbit IgG 568	goat	invitrogen	A11036
22	rabbit IgG 488	goat	invitrogen	A11008
23	mouse IgG 568	goat	invitrogen	A11031

### Sheet: Primers
No.	Primer sequence	Primer name
1	CTG GGG GTG AAG GAA AGA AG	Smarcd1 Flox FW
2	TGA TCA GGT TGG GAT AGG AA	Smarcd1 Flox RV
3	AGA AAG GAA GCC CAG GGT TA	Smarcd3 Common FW
4	TCT TGA GGT GAA GGC AGA AAA	Smarcd3 WT RV
5	ATA ATC CTA ATC TTG AGG TGA AGG	Smarcd3 WT RV_v2
6	CGA GGG ACC TTA ATA ACT TCG	Smarcd3 Flox RV
7	CAA CGG GGA GGA CAT TGA	Emx1_Cre Common For
8	CAA AGA CAG AGA CAT GGA GAG C	Emx1_Cre WT Rev
9	TCG ATA AGC CAG GGG TTC	Emx1_Cre Mut Rev
10	CACCG GCCGCTTCCTCATAATAGTC	sgRNA1 Smarcd1 Fw
11	AAAC GACTATTATGAGGAAGCGGC C	sgRNA1 Smarcd1 Rv
12	CACCG TGTTCCTAAGATTCGGGAAC	sgRNA2 Smarcd1 Fw
13	AAAC GTTCCCGAATCTTAGGAACA C	sgRNA2 Smarcd1 Rv
14	CACCG TCCGCTTGCGAGCGATGGTC	sgRNA1 Smarcd2 Fw
10	AAAC GACCATCGCTCGCAAGCGGA C	sgRNA1 Smarcd2 Rv
11	CACCG CTGACGGTATATACTACCCC	sgRNA2 Smarcd2 Fw
12	AAAC GGGGTAGTATATACCGTCAG C	sgRNA2 Smarcd2 Rv
13	CACCG GTCCACCCGCTTCCGCATGA	sgRNA1 Smarcd3 Fw
14	AAAC TCATGCGGAAGCGGGTGGAC C	sgRNA1 Smarcd3 Rv
15	CACCG CCAGCTCCCGAATCTGGAGG	sgRNA2 Smarcd3 Fw
16	AAAC CCTCCAGATTCGGGAGCTGG C	sgRNA2 Smarcd3 Rv
17	GTGCTCACAACACTGCTCACGT	genotyping Smarcd1 Fw
18	GACCCTCAGCCTGGTACTGTCC	genotyping Smarcd1 Rv
19	TGGAGAAGGAGGGGAGGATGGT	genotyping Smarcd2 Fw
20	CACGCTAAAGTGAGTGTGCGCT	genotyping Smarcd2 Rv
21	GCTGCTGCTTCCTGGTGATGAG	genotyping Smarcd3 Fw
22	CCTCCTCCTACTGGACAGTGCC	genotyping Smarcd3 Rv
23	GTCAAGGGCTGTACCGCTCTC	qPCR Smarcd1 Fw
24	AAGGTCCCTGAGGTGTCATTCG	qPCR Smarcd1 Rv
25	GGATCCATTCCGAAAACGCCTG	qPCR Smarcd2 Fw
26	CCGGATTCGCTGAGGTAGAACC	qPCR Smarcd2 Rv
27	CAGGCTACAGGACTCCCATGAC	qPCR Smarcd3 Fw
28	CGCTGGGGAATCTCAGAGAACT	qPCR Smarcd3 Rv
29	CACGAGTGGAAAGCAACTCA	qPCR Oct4 Fw
30	AGATGGTGGTCTGGCTGAAC	qPCR Oct4 Rv
31	TACCTCTTCCTCCCACTCCAGGGC	qPCR Sox2 Fw
32	CCATGTGCAGTCTACTGGGCGC	qPCR Sox2 Rv
33	AAGAGGCAGGACAGGAATGGGG	qPCR Nanog Fw
34	ACAAAGGTTTGGTACAGGGCGC	qPCR Nanog Rv
35	CCCAACACAAGGACCAGCCTGC	qPCR Map2 Fw
36	GTTCTGAGGCTGGCGATGGTGG	qPCR Map2 Rv
37	AGGACTACTCCGGCCAGACC	qPCR NeuN Fw
38	TAGTCGTTTGGGCTGCTGCT	qPCR NeuN Rv
39	CCATTGACGGATCCAGGAAG	qPCR Dcx Fw
40	TCTGGCTTGAGCACTGTTGC	qPCR Dcx Rv
41	CAAAGACAAGCATATCCTAGCCA	qPCR Smarca4 Fw
42	CACGTAGTGTGTGTTAAGGACC	qPCR Smarca4 Rv
43	GCGAGCACAGCTTCTTTGCAGC	qPCR Actb Fw
44	CTTTGCACATGCCGGAGCCGTT	qPCR Actb Rv
45	AGG TCG GTG TGA ACG GAT TTG	qPCR GAPDH Fw
46	TGT AGA CCA TGT AGT TGA GGT CA	qPCR GAPDH Rv
